# The genome of the Wollemi pine, a critically endangered “living fossil” unchanged since the Cretaceous, reveals extensive ancient transposon activity

**DOI:** 10.1101/2023.08.24.554647

**Authors:** Dennis Wm. Stevenson, Srividya Ramakrishnan, Cristiane de Santis Alves, Laís Araujo Coelho, Melissa Kramer, Sara Goodwin, Olivia Mendevil Ramos, Gil Eshel, Veronica M. Sondervan, Samantha Frangos, Cecilia Zumajo-Cardona, Katherine Jenike, Shujun Ou, Xiaojin Wang, Yin Peng Lee, Stella Loke, Maurizio Rossetto, Hannah McPherson, Sebastiano Nigris, Silvia Moschin, Damon P. Little, Manpreet S. Katari, Kranthi Varala, Sergios-Orestis Kolokotronis, Barbara Ambrose, Larry J. Croft, Gloria M. Coruzzi, Michael Schatz, W. Richard McCombie, Robert A. Martienssen

**Author notes:** These authors contributed equally (Dennis Wm. Stevenson, Srividya Ramakrishnan, Cristiane de Santis Alves, Laís Araujo Coelho, Melissa Kramer).

## Abstract

We present the genome of the living fossil, *Wollemia nobilis*, a southern hemisphere conifer morphologically unchanged since the Cretaceous. Presumed extinct until rediscovery in 1994, the Wollemi pine is critically endangered with less than 60 wild adults threatened by intensifying bushfires in the Blue Mountains of Australia. The 12 Gb genome is among the most contiguous large plant genomes assembled, with extremely low heterozygosity and unusual abundance of DNA transposons. Reduced representation and genome re-sequencing of individuals confirms a relictual population since the last major glacial/drying period in Australia, 120 ky BP. Small RNA and methylome sequencing reveal conservation of ancient silencing mechanisms despite the presence of thousands of active and abundant transposons, including some transferred horizontally to conifers from arthropods in the Jurassic. A retrotransposon burst 8-6 my BP coincided with population decline, possibly as an adaptation enhancing epigenetic diversity. *Wollemia*, like other conifers, is susceptible to *Phytophthora*, and a suite of defense genes, similar to those in loblolly pine, are targeted for silencing by sRNAs in leaves. The genome provides insight into the earliest seed plants, while enabling conservation efforts.
