## Supplemental Table 4 for "The genome of the Wollemi pine, a critically endangered “living fossil” unchanged since the Cretaceous, reveals extensive ancient transposon activity"

### Sheet: SuppTable4
Supplementary Table 4. Number of active elements, grouped by superfamily in leaf, ovules, and mature pollen grains
	CACTA TIR	Mutator TIR	hAT TIR	Tc1 Mariner TIR	PIF Harbinger TIR	LINE	Helitron	Copia LTR	Gypsy LTR	Penelope LTR	non-LTR
leaf	4609	6658	1876	706	1273	243	2392	5370	5660	56	4
ovule	7973	12645	3808	1402	2185	417	5650	9755	12469	105	5
pollen	3576	5445	1721	577	1019	137	1674	4658	5480	55	3
