## Supplemental Table 5 for "The genome of the Wollemi pine, a critically endangered “living fossil” unchanged since the Cretaceous, reveals extensive ancient transposon activity"

### Sheet: S5.1
Supplementary Table 5.1. Summary of genetic diversity metrics for the Wollemi pine genomes
Sample	SNPs	π	π (sd)	N	N(F)	Ho	He	F
NSW1032268	2077191	0.000542	0.000889	10499558	0.834839	0	592461	-0.39966
NSW1032275	3216874	0.000524	0.000954	9359875	0.744221	0	931385	-0.4082
NSW1032290	5527653	0.000453	0.000858	7049096	0.560486	0	892350	-0.27135
NSW1032313	3063161	0.000505	0.000879	9513588	0.756443	0	1.17887e+06	-0.41175
NSW1023645	6868529	0.000563	0.00109	5708220	0.453871	0	1.38726e+06	-0.25328
π and π (sd), nucleotide diversity across 100Kb windows and standard deviation; N and N(F), absolute and frequency of missing data; Ho, observed homozygosity; He, expected homozygosity; F, per variant inbreeding coefficient.

### Sheet: S5.2
Supplementary Table 5.2. Summary statistics of the DArTSeq dataset and genetic diversity per population
							FST/FD
Population	nInd	nLoc	vLoc	Ho	He	FIS	S1	S2	S3	S4
S1	28	14116	1405	5.3e-06	8.2e-06	0.36	-	58	57	2*
S2	38	14118	2332	8.1e-06	1.5e-05	0.45	0.55	-	94	29
S3	10	14102	441	6.1e-06	6e-06	0.045	0.58	0.54	-	40
S4	23	14117	1355	7.9e-06	1.3e-05	0.42	0.44	0.45	0.5	-
nInd, number of individuals; nLoc, total number of loci after filtering; vLoc, number of variant loci; Ho, observed heterozygosity; He, expected heterozygosity; FIS, inbreeding coefficient.
FST/FD, pairwise FST (lower half of matrix) and fixed genetic differences (upper half).
*not statistically significant

### Sheet: S5.3
Supplementary Table 5.3. Demographic model testing
Population	Sample size	SNPs / total sites	Model	Ln-likelihood	ΔAIC
S1	21	638 / 40524	bottleneck	-350.241	6.348
			decrease	-350.067	-
			increase	-350.28	0.426
			constant	-490.374	274.614
S2	21	1050 / 67650	bottleneck	-603.147	-
			decrease	-612.656	13.018
			increase	-613.113	13.932
			constant	-774.696	331.098
S3	8	198 / 12804	bottleneck	-138.099	-
			decrease	-142.064	1.93
			increase	-142.084	1.97
			constant	-147.77	7.342
S4	16	629/ 40722	bottleneck	-483.25	-
			increase	-489.765	7.03
			decrease	-489.868	7.236
			constant	-543.91	109.32

### Sheet: S5.4
Supplementary Table 5.4. Parameter point estimates and 95% confidence intervals for the best-fit models by population
Parameter	S1	S2	S3	S4
NCUR	24.9(12.4-35.5)	10.5(64.0-140.9)	102.1(54.1-114.3)	111.1(70.9-138.2)
NBOT	-	84.3(27.9-59.5)	52.4(4.2-43.2)	71.4(27.2-56.5)
NANC	859.1(836.2-970.0)	877.8(880.8-1021.8)	1113.4(959.7-1310.9)	938.3(928.5-1080.0)
TDEC/TBOT	13(11-30)	10(13-97)	26(22-2838)	13(13-139)
RESIZE	34.5(24.2-73.1)	-	-	-
RESBOT	-	0.81(0.32-0.66)	0.51(0.06-0.51)	0.64(0.28-0.57)
RESENDBOT	-	10.4(15.6-35.4)	21.2(23.8-284.7)	13.1(17.5-38.4)
Population sizes (NCUR, NBOT, NANC) are in thousands of individuals. Time of decrease (TDEC) and bottleneck (TBOT) are in generations.

### Sheet: S5.5
Supplementary Table 5.5. Confusion matrix and posterior model selection votes for 4 demographic models of divergence between populations S1 and S2
	1	2	3	4	class.error	posterior probability
predicted 1	14065	1896	111	253	0.138438	-
predicted 2	2995	15572	549	590	0.209784	-
predicted 3	836	819	12581	3510	0.291052	-
predicted 4	1904	1667	6962	15690	0.40167	-
votes	772	177	47	4	-	0.823

### Sheet: S5.6
Supplementary Table 5.6. Posterior parameter estimates for the best-fit population divergence model
	Mean	Median	90% CI	Global (prior) NMAE	Local (posterior) NMAE
Td	53617	51229	10708-97078	0.43	0.9
Tm	14719	14637	4514-25074	0.34	0.29
N/Nd	0.22	0.12	0.01-0.74	1.87	2.12
NMAE, normalized mean absolute error is the average between mean and the simulated value, devided by the simulated value; Td, time of population size decrese in generations; Tm, divergence time in generations; Nd/N, population reduction ratio, where population size after decrease is divided by ancestral (larger) population size
